# Novel Immune Modulators Enhance *Caenorhabditis elegans* Resistance to Multiple Pathogens

**DOI:** 10.1101/2020.10.23.352229

**Authors:** Nicholas A. Hummell, Alexey V Revtovich, Natalia V Kirienko

## Abstract

Traditionally, treatments for bacterial infection have focused on killing the microbe or preventing its growth. As antimicrobial resistance becomes more ubiquitous, the feasibility of this approach is beginning to wane and attention has begun to shift toward disrupting the host-pathogen interaction by improving the host defense. Using a high-throughput, fragment-based screen to identify compounds that alleviate *Pseudomonas aeruginosa*-mediated killing of *Caenorhabditis elegans*, we identified over 20 compounds that stimulated host defense gene expression. Five of these molecules were selected for further characterization. Four of five compounds showed little toxicity against mammalian cells or worms, consistent with their identification in a phenotypic, high-content screen. Each of the compounds activated several host defense pathways, but the pathways were generally dispensable for compound-mediated rescue in Liquid Killing, suggesting redundancy or that the activation of one or more unknown pathways may be driving compound effects. A genetic mechanism was identified for LK56, which required the Mediator subunit MDT-15/MED15 and NHR-49/HNF4 for its function. Interestingly, LK32, LK34, LK38, and LK56 also rescue *C. elegans* from *P. aeruginosa* in an agar-based assay, which uses different virulence factors and defense mechanisms. Rescue in an agar-based assay for LK38 entirely depended upon the PMK-1/p38 MAPK pathway. Three compounds, LK32, LK34, and LK56 also conferred resistance to *Enterococcus faecalis*, and the two lattermost, LK34 and LK56, also reduced pathogenesis from *Staphylococcus aureus*. This study supports a growing role for MDT-15 and NHR-49 in immune response and identifies 5 molecules that with significant potential for use as tools in the investigation of innate immunity.

**Author Summary:** Two trends moving in opposite directions (the increase in antimicrobial resistance and the decline of commercial interest in the discovery and development of novel antimicrobials) have precipitated a looming crisis: a nearly complete inability to safely and effectively treat bacterial infections. To avert this, new approaches in healthcare are needed. One approach that is receiving increasing attention is to stimulate host defense pathways, to improve the clearance of bacterial infections. We describe five small molecules that promote host resistance to infectious bacteria, at least partially by activating *C. elegans’* innate immune pathways. Several are effective against both Gram-positive and Gram-negative pathogens. Three molecules, LK34, LK35, and LK38 have highly overlapping downstream target genes, suggesting that they act on common pathways, despite having distinct chemical structures. One of the compounds was mapped to the action of MDT-15/MED15 and NHR-49/HNF4, a pair of transcriptional regulators more generally associated with fatty acid metabolism, potentially highlighting a new link between these biological functions. These studies pave the way for future characterization of the anti-infective activity of the molecules in higher organisms and highlight the compounds’ potential utility for further investigation of immune modulation as a novel therapeutic approach.
