## Supplementary material for "Novel Immune Modulators Enhance *Caenorhabditis elegans* Resistance to Multiple Pathogens": Table S1

### Sheet: Sheet1
Table S1. Induction of C. elegans stress response genes by LK molecules
Gene	Name	LK32	LK34	LK35	LK38	LK56	Ciclopirox
B0024.4		2.44011	0.788139	0.694897	3.1666	2.13121	1.08736
C02B4.2	nhr-17	5.67735	1.59847	4.67951	1.71373	1.97408	5.80298
C03G6.15	cyp-35A2	1.72662	2.32354	2.52451	9.57828	9.18611	4.04111
C06B3.3	cyp-35C1	2.13792	2.40494	7.56113	63.8552	55.1859	21.7785
C06B3.7		4.2349	2.34106	4.94817	1.10603	1.13995	3.18636
C07G3.2	irg-1	2.2016	2.13904	2.81407	2.64866	1.40345	1.06435
C12C8.1	hsp-70	3.76707	2.0176	9.31381	0.529879	1.03617	3.27538
C15F1.7	sod-1	4.45825	2.22665	1.69132	1.42799	2.0905	2.14554
C29F7.2		2.80205	1.41547	7.54291	32.5705	14.6133	10.3832
C31A11.5	oac-6	4.01199	3.80741	4.60972	9.72583	2.72423	5.75946
C32D5.12		3.69929	2.83523	0.393095	3.70794	1.17393	1.22273
C32H11.1		1.4042	5.21958	0.930509	18.3054	8.04999	20.2329
C32H11.3		2.31928	4.04086	2.09846	11.988	1.04542	2.01554
C34G6.4	pgp-2	1.90442	1.7826	8.04303	4.6808	1.7218	3.63053
C37C3.10		4.08272	2.5598	68.7506	2.38822	3.55526	12.2711
C37H5.8	hsp-6	3.96488	2.27681	4.54133	1.73733	1.45014	4.01446
C49G7.5	irg-2	4.83333	2.61083	14.1506	3.90726	2.13143	3.65229
F08F8.5	numr-1	8.47952	3.73032	26.1244	1.76197	3.13933	8.73672
F08H9.4		1.8005	2.07696	14.1367	1.05413	1.04328	4.95921
F14F9.3		4.79777	2.72164	17.1225	6.64649	1.83752	1.98068
F22B5.4		3.07704	0.855384	0.690859	4.87743	2.09777	2.49495
F22H10.2		3.76368	1.71926	2.35801	0.894363	1.87129	2.82297
F26A3.4		4.2303	1.0912	1.28049	1.16141	1.98012	2.34979
F35E8.11	cdr-1	3.12692	3.15086	87.6374	136.661	47.9919	56.3192
F35G2.4	phy-2	4.52925	1.71498	1.59771	1.909	1.42729	1.69684
F37B12.2	gcs-1	7.02291	4.31718	12.1236	1.21126	1.19836	1.30085
F43E2.8	hsp-4	2.7502	2.23758	31.0337	1.30739	1.16768	10.7423
F44E5.5		3.34348	1.49141	8.59426	0.944667	1.41601	2.67452
F49F1.6		2.28032	1.85408	2.31797	3.05703	1.7616	2.54663
F49F1.7		2.34618	3.64465	2.33994	27.4317	4.06378	15.8087
F49H6.13		6.68826	2.54602	18.1437	1.54398	1.41813	2.89792
F54B8.4		2.74368	1.77603	4.73396	5.04939	3.28176	6.32597
F55G11.2		3.20882	1.38847	2.2105	2.13167	2.09318	1.86119
F59A7.1	clec-206	3.26349	2.11924	9.09562	56.7248	12.5516	11.4354
F59B10.4		3.51443	1.88871	4.47511	3.99412	1.5302	1.20316
H12D21.1	nspa-1	52.3666	39.1687	35.9993	0.844019	2.13437	3.83326
H23N18.1	ugt-13	8.50309	2.94915	10.6589	7.19407	4.35617	5.5552
H23N18.3	ugt-8	18.6093	5.59025	9.5541	35.4487	20.656	108.333
K05B2.4		1.82221	3.62131	14.7831	25.1861	2.90912	8.09834
K07C6.3	cyp-35B2	3.98207	3.99634	74.1255	349.807	14.4024	6.50646
K07G6.4	cyp-35B1	1.44394	2.31245	1.17439	15.3971	1.83893	1.69818
K08F4.7	gst-4	18.2007	9.69481	12.5313	1.42384	1.68558	2.7948
K09A9.1	nipi-3	4.75033	1.51997	4.1374	2.17977	2.24597	2.11989
K09D9.2	cyp-35A3	1.3989	3.13246	2.58105	165.53	66.2549	17.8465
K10D11.2		2.89133	1.97356	11.4298	2.88938	1.72194	2.25275
K10G4.3		2.74643	2.73686	5.63138	3.1458	1.35702	2.59919
R03D7.6	gst-5	46.5197	9.49445	144.12	21.0474	23.5959	11.9146
R08H2.1	dhs-23	2.7212	3.43609	121.169	242.997	182.178	120.995
R10E8.3		7.06865	2.60172	5.61476	1.96846	1.01062	3.34145
T19D12.3		9.28229	3.00346	88.5748	1.91205	2.00393	2.80042
T19H12.1	ugt-9	14.9777	2.48486	6.78467	8.15533	6.53595	6.3368
T21E8.1	pgp-6	2.05455	2.62064	2.39274	3.69415	0.888996	0.936957
T22B7.3		6.13272	1.83992	7.06747	1.08454	1.37528	2.18477
T24C4.4		3.74705	2.67356	4.80241	1.30474	1.93042	1.62299
T24E12.5		2.28391	4.32858	34.9384	2.59564	2.18808	3.06935
T27E4.3	hsp-16.48	5.22324	1.72816	10.6255	0.908591	1.38421	2.96311
T27E4.8	hsp-16.1	4.28819	1.81691	10.5222	0.903767	1.30331	2.79934
T27F6.8		5.12359	1.44734	3.59844	3.28307	2.97812	4.80126
T28C12.4		9.85316	1.59011	9.3652	8.72431	7.67156	13.2258
W02D9.10		4.35305	1.14529	7.1754	0.891983	2.27266	2.73547
Y22D7AL.5	hsp-60	4.02852	1.76783	2.51661	0.886265	1.55736	2.18726
Y38E10A.15	nspe-7	2.17697	2.14489	3.39435	1.8192	0.868873	1.84129
Y46H3A.2	hsp-16.41	4.09086	1.99913	6.0573	0.616698	1.1101	2.63223
Y46H3A.3	hsp-16.2	4.04171	1.71767	6.32448	0.793733	1.2106	2.7109
Y56A3A.33		4.81435	1.76579	3.93547	1.71732	2.66613	3.6994
Y58A7A.5		8.57681	3.1042	9.17884	2.02684	1.52764	1.47568
ZC376.7	atfs-1	5.61122	1.85625	3.43232	2.11244	1.86368	3.27089
ZC443.6	ugt-16	3.19625	2.76227	25.674	78.7369	27.6811	52.7227
ZK697.6	gst-21	2.56657	2.65548	2.35492	47.1937	8.4027	454.337
		upregulation between 3 and 10fold
		upregulation between 10 and 100 fold
		upregulation > 100 fold
