## Supplementary material for "Novel Immune Modulators Enhance *Caenorhabditis elegans* Resistance to Multiple Pathogens": Table S3

### Sheet: Sheet1
Table S3. Supplemental data for Figure 3A
Condition	TD50, d	p-value* to DMSO
DMSO	7.7	N/A
LK32	8.8	0.76
LK34	10.1	0.46
LK35	7.7	0.93
LK38	7.6	0.23
LK56	7.8	0.0133
* p-value was calculated using a log-rank test on the basis of the overall longevity curve
p<0.05 are bold
p>0.05 are in red
