## Supplementary material for "Novel Immune Modulators Enhance *Caenorhabditis elegans* Resistance to Multiple Pathogens": Table S5

### Sheet: Gene Ontology Enrichment
Upregulated Genes
LK32 Upregulated
Term	Count	Genes	Fold Enrichment	p-value	Benjamini	FDR
Defense response	27	191871_S_AT, 191147_AT, 175821_S_AT, 175705_S_AT, 187985_AT, 177487_AT, 179695_AT, 178262_AT, 172793_X_AT, 191759_AT, 179430_S_AT, 176743_S_AT, 185153_S_AT, 173252_S_AT, 191543_AT, 176044_AT, 184191_AT, 180562_AT, 184313_S_AT, 181565_AT, 189915_S_AT, 177375_AT, 194067_AT, 180909_AT, 183263_S_AT, 179858_AT, 180721_AT, 192820_AT	4.8689	2.59516e-11	1.95156e-08	1.93339e-08
C-type lectin	11	193800_AT, 186194_S_AT, 194067_AT, 186278_AT, 189392_S_AT, 184035_AT, 180562_AT, 176743_S_AT, 182858_AT, 181565_AT, 189915_S_AT, 193838_S_AT	4.34928	0.00021933	0.0189601	0.0189601
Oxidoreductase	11	187821_AT, 187495_S_AT, 190738_AT, 180959_S_AT, 193016_S_AT, 191646_AT, 190427_S_AT, 189519_AT, 184396_AT, 191759_AT, 186532_AT	3.67611	0.000864518	0.0325635	0.0308345
CUB-like domain	7	180909_AT, 185153_S_AT, 184159_AT, 177700_AT, 177487_AT, 179695_AT, 177681_S_AT	12.5101	1.82807e-05	0.00531967	0.00531967
Glutathione S-transferase, C-terminal-like	7	187085_S_AT, 191871_S_AT, 185815_AT, 190899_AT, 191337_AT, 192820_AT, 187084_AT, 192407_AT	8.9358	0.000125604	0.0182754	0.0182754
LK34 Upregulated
Term	Count	Genes	Fold Enrichment	p-value	Benjamini	FDR
Defense response	44	176025_AT, 175710_S_AT, 191871_S_AT, 182989_AT, 193458_S_AT, 180150_AT, 179695_AT, 178262_AT, 172793_X_AT, 191759_AT, 179430_S_AT, 182815_AT, 175170_S_AT, 178820_AT, 184003_S_AT, 191543_AT, 180913_AT, 179786_AT, 178843_AT, 180592_S_AT, 176044_AT, 187997_S_AT, 190852_AT, 182970_AT, 172673_X_AT, 184191_AT, 180562_AT, 185210_S_AT, 175126_S_AT, 189915_S_AT, 183115_AT, 183028_S_AT, 186143_AT, 190975_A…	4.25991	6.83701e-16	7.37029e-13	7.24723e-13
Metabolic process	44	192119_S_AT, 193466_S_AT, 187495_S_AT, 193458_S_AT, 191689_S_AT, 189597_S_AT, 192037_AT, 186799_AT, 183110_AT, 190682_AT, 193046_AT, 187653_AT, 191337_AT, 193596_S_AT, 190852_AT, 184714_S_AT, 192137_AT, 173905_S_AT, 190047_S_AT, 193604_AT, 193653_S_AT, 178259_AT, 192636_AT, 175524_AT, 189768_AT, 193891_AT, 177903_S_AT, 192131_S_AT, 190962_S_AT, 191057_S_AT, 183744_AT, 190975_AT, 174581_S_AT, 1877…	1.87264	6.27637e-05	0.00552321	0.00546044
Oxidation-reduction process	34	185162_AT, 192469_AT, 172046_X_AT, 187495_S_AT, 193009_AT, 187265_AT, 190427_S_AT, 189413_AT, 189597_S_AT, 186811_S_AT, 190978_AT, 191759_AT, 177838_AT, 189971_AT, 187085_S_AT, 187997_S_AT, 192972_AT, 189429_AT, 178043_AT, 178259_AT, 192357_AT, 189768_AT, 190329_AT, 192112_S_AT, 194210_X_AT, 191065_S_AT, 174581_S_AT, 188891_AT, 191407_S_AT, 173698_S_AT, 175803_AT, 193464_S_AT, 189485_AT, 190484_A…	2.94675	4.22145e-08	7.42975e-06	7.34532e-06
Transferase	32	189267_S_AT, 191539_AT, 194208_X_AT, 191689_S_AT, 188978_S_AT, 190682_AT, 193719_S_AT, 176851_AT, 187085_S_AT, 191337_AT, 190852_AT, 173905_S_AT, 193604_AT, 192581_S_AT, 176676_S_AT, 188805_AT, 177903_S_AT, 190962_S_AT, 191057_S_AT, 183744_AT, 192407_AT, 189178_AT, 190975_AT, 187734_S_AT, 190153_S_AT, 182782_AT, 173118_S_AT, 189653_S_AT, 173076_S_AT, 189761_S_AT, 192820_AT, 192956_AT, 187084_AT	1.95729	0.000481901	0.0103953	0.00943149
Glycoprotein	28	193466_S_AT, 184864_AT, 191793_AT, 174159_AT, 180366_S_AT, 172793_X_AT, 187318_AT, 177838_AT, 187653_AT, 183138_AT, 173905_S_AT, 172673_X_AT, 176040_S_AT, 173895_AT, 189953_AT, 189605_AT, 183741_S_AT, 194029_S_AT, 186062_AT, 191676_AT, 190628_AT, 175803_AT, 173287_S_AT, 193464_S_AT, 173676_S_AT, 186131_AT, 187493_AT, 177065_AT	3.02564	7.08794e-07	2.6757e-05	2.42762e-05
Oxidoreductase	22	185162_AT, 192469_AT, 172046_X_AT, 187495_S_AT, 193009_AT, 192357_AT, 190329_AT, 190427_S_AT, 189413_AT, 194210_X_AT, 192112_S_AT, 186811_S_AT, 190978_AT, 191759_AT, 174581_S_AT, 173698_S_AT, 175803_AT, 193464_S_AT, 187997_S_AT, 189485_AT, 190484_AT, 192972_AT	4.19521	7.77908e-08	5.87321e-06	5.32867e-06
Carboxylic acid metabolic process	21	172046_X_AT, 187495_S_AT, 193009_AT, 192357_AT, 193891_AT, 189597_S_AT, 191689_S_AT, 189268_S_AT, 186811_S_AT, 191057_S_AT, 192131_S_AT, 188978_S_AT, 189971_AT, 190682_AT, 174581_S_AT, 189653_S_AT, 187997_S_AT, 190484_AT, 173905_S_AT, 193604_AT, 192972_AT	2.63145	0.000139051	0.00958476	0.00942471
Thioredoxin-like fold	16	191871_S_AT, 180269_AT, 190329_AT, 194210_X_AT, 187073_AT, 190962_S_AT, 191065_S_AT, 192407_AT, 190975_AT, 187085_S_AT, 183138_AT, 191337_AT, 190852_AT, 176746_S_AT, 192820_AT, 187084_AT, 192956_AT	5.1516	4.9651e-07	0.000246269	0.000240311
Iron	14	185162_AT, 172046_X_AT, 193009_AT, 193891_AT, 190427_S_AT, 189413_AT, 192112_S_AT, 186811_S_AT, 173475_S_AT, 173698_S_AT, 175803_AT, 189019_AT, 193464_S_AT, 189485_AT	4.46406	1.66277e-05	0.000418464	0.000379666
Defense response to Gram-negative bacterium	11	185557_S_AT, 185210_S_AT, 182989_AT, 180913_AT, 178843_AT, 193458_S_AT, 179695_AT, 183028_S_AT, 182970_AT, 179430_S_AT, 186143_AT	5.92445	1.48153e-05	0.00173833	0.00171858
Organic acid catabolic process	10	174581_S_AT, 172046_X_AT, 187495_S_AT, 193009_AT, 192112_S_AT, 190484_AT, 189268_S_AT, 189597_S_AT, 186811_S_AT, 192131_S_AT	5.41032	8.87687e-05	0.00736097	0.00723806
Glutathione S-transferase, C-terminal-like	9	187085_S_AT, 191871_S_AT, 191337_AT, 190852_AT, 190962_S_AT, 192820_AT, 192956_AT, 187084_AT, 192407_AT, 190975_AT	6.62349	5.92372e-05	0.00948267	0.00925325
Dioxygenase	7	185162_AT, 172046_X_AT, 193009_AT, 175803_AT, 193464_S_AT, 192112_S_AT, 186811_S_AT	18.5664	1.4119e-06	4.26394e-05	3.86861e-05
Defense response to Gram-positive bacterium	7	180562_AT, 184003_S_AT, 185557_S_AT, 175710_S_AT, 182989_AT, 180721_AT, 183028_S_AT	7.91722	0.000219996	0.0154877	0.0153117
Pyridoxal phosphate	5	176676_S_AT, 190153_S_AT, 189653_S_AT, 189268_S_AT, 188978_S_AT	7.88535	0.00354728	0.0486945	0.0441797
Annexin	3	189583_AT, 174386_AT, 173222_S_AT	43.7637	0.00170772	0.0286517	0.0259952
Vitamin C	3	175803_AT, 193464_S_AT, 186811_S_AT	35.011	0.00281404	0.0424921	0.0385524
LK35 Upregulated
Term	Count	Genes	Fold Enrichment	p-value	Benjamini	FDR
Oxidation-reduction process	26	185162_AT, 192469_AT, 172046_X_AT, 187265_AT, 193929_S_AT, 190427_S_AT, 189413_AT, 189597_S_AT, 186811_S_AT, 190383_S_AT, 187085_S_AT, 187997_S_AT, 189186_AT, 192972_AT, 173301_S_AT, 176676_S_AT, 192357_AT, 189768_AT, 191373_S_AT, 188691_S_AT, 174581_S_AT, 188891_AT, 173698_S_AT, 175803_AT, 189283_S_AT, 193464_S_AT, 187084_AT	3.82427	9.96605e-09	8.21202e-06	8.17216e-06
Oxidoreductase	17	185162_AT, 192469_AT, 172046_X_AT, 192357_AT, 193929_S_AT, 190427_S_AT, 189413_AT, 186811_S_AT, 190383_S_AT, 188691_S_AT, 174581_S_AT, 173698_S_AT, 175803_AT, 189283_S_AT, 193464_S_AT, 187997_S_AT, 192972_AT	6.08048	2.1579e-08	2.69738e-06	2.56791e-06
Iron	12	188691_S_AT, 185162_AT, 172046_X_AT, 173698_S_AT, 175803_AT, 189283_S_AT, 193464_S_AT, 193929_S_AT, 190427_S_AT, 189413_AT, 186811_S_AT, 173475_S_AT	7.17696	9.49482e-07	5.68029e-05	5.40764e-05
Ligase	7	193653_S_AT, 191548_S_AT, 176618_AT, 188252_AT, 172772_X_AT, 172782_X_AT, 172781_X_AT	5.98547	0.00112629	0.0201123	0.019147
Dioxygenase	6	185162_AT, 172046_X_AT, 175803_AT, 193464_S_AT, 193929_S_AT, 186811_S_AT	29.8496	1.36327e-06	5.68029e-05	5.40764e-05
E3 ubiquitin ligase, SCF complex, Skp subunit	5	176618_AT, 188252_AT, 172772_X_AT, 172782_X_AT, 172781_X_AT	29.1385	2.1194e-05	0.00422695	0.00418261
Lipid biosynthesis	5	192469_AT, 187734_S_AT, 192357_AT, 173118_S_AT, 187997_S_AT	8.8265	0.00244169	0.0381515	0.0363202
Vitamin C	3	175803_AT, 193464_S_AT, 186811_S_AT	65.6692	0.000806678	0.0182292	0.0173542
LK38 Upregulated
Term	Count	Genes	Fold Enrichment	p-value	Benjamini	FDR
Oxidation-reduction process	48	192469_AT, 193127_S_AT, 189366_AT, 189413_AT, 189597_S_AT, 189304_AT, 189971_AT, 187085_S_AT, 189394_AT, 187997_S_AT, 189163_AT, 189186_AT, 192972_AT, 188921_AT, 178259_AT, 176676_S_AT, 193891_AT, 190329_AT, 191065_S_AT, 189309_AT, 188891_AT, 175803_AT, 189512_AT, 189283_S_AT, 185162_AT, 172046_X_AT, 189280_AT, 193929_S_AT, 190427_S_AT, 190383_S_AT, 177838_AT, 189350_AT, 189430_AT, 185525_AT, 189…	4.26276	1.32415e-17	1.24867e-14	1.22087e-14
Metabolic process	41	192119_S_AT, 190886_AT, 193466_S_AT, 189525_S_AT, 190651_AT, 193458_S_AT, 189597_S_AT, 192037_AT, 186799_AT, 183110_AT, 192948_AT, 182733_AT, 190849_AT, 187653_AT, 190879_AT, 193596_S_AT, 184714_S_AT, 173905_S_AT, 193604_AT, 193653_S_AT, 178259_AT, 175524_AT, 191306_S_AT, 189768_AT, 193891_AT, 177903_S_AT, 174404_S_AT, 189755_AT, 174581_S_AT, 187734_S_AT, 193924_AT, 190153_S_AT, 181817_S_AT, 1908…	2.00203	2.45032e-05	0.00170909	0.00167234
Defense response	38	176025_AT, 175710_S_AT, 191871_S_AT, 182989_AT, 193458_S_AT, 180150_AT, 179695_AT, 192948_AT, 180204_AT, 178820_AT, 184003_S_AT, 191543_AT, 179786_AT, 178843_AT, 189394_AT, 180592_S_AT, 172184_X_AT, 176044_AT, 187997_S_AT, 182970_AT, 172673_X_AT, 184191_AT, 180562_AT, 185210_S_AT, 173144_AT, 181565_AT, 175126_S_AT, 189915_S_AT, 183115_AT, 183028_S_AT, 178017_S_AT, 178297_AT, 180909_AT, 179389_S_A…	4.23434	1.08917e-13	3.11656e-11	3.04716e-11
Metal-binding	36	185162_AT, 172046_X_AT, 193458_S_AT, 189366_AT, 191793_AT, 193929_S_AT, 190427_S_AT, 189413_AT, 173475_S_AT, 189304_AT, 189971_AT, 189430_AT, 189394_AT, 185525_AT, 189163_AT, 189519_AT, 193596_S_AT, 192961_AT, 189256_AT, 171736_X_AT, 189953_AT, 191958_AT, 193891_AT, 189309_AT, 189457_AT, 173698_S_AT, 193943_AT, 175803_AT, 189512_AT, 189283_S_AT, 189019_AT, 193464_S_AT, 188487_S_AT, 189485_AT, 173…	1.94875	0.000199482	0.00376522	0.00349093
Oxidoreductase	29	185162_AT, 192469_AT, 172046_X_AT, 189366_AT, 193929_S_AT, 190427_S_AT, 189413_AT, 189304_AT, 190383_S_AT, 189430_AT, 189394_AT, 185525_AT, 187997_S_AT, 189163_AT, 189519_AT, 192972_AT, 193849_AT, 189256_AT, 192357_AT, 190329_AT, 189309_AT, 174581_S_AT, 189457_AT, 173698_S_AT, 175803_AT, 189512_AT, 189283_S_AT, 193464_S_AT, 189485_AT	6.41782	1.34505e-14	1.01551e-12	9.41532e-13
Transferase	28	190886_AT, 189267_S_AT, 190651_AT, 191539_AT, 194208_X_AT, 188978_S_AT, 192948_AT, 176851_AT, 182733_AT, 190849_AT, 187085_S_AT, 190879_AT, 173905_S_AT, 193604_AT, 192581_S_AT, 176676_S_AT, 175837_S_AT, 191306_S_AT, 177903_S_AT, 187734_S_AT, 190153_S_AT, 190895_AT, 182782_AT, 173118_S_AT, 173076_S_AT, 189761_S_AT, 192820_AT, 192956_AT, 187084_AT	1.98756	0.000913712	0.0114975	0.01066
Iron	24	185162_AT, 172046_X_AT, 189256_AT, 193891_AT, 189366_AT, 193929_S_AT, 190427_S_AT, 189413_AT, 189309_AT, 173475_S_AT, 189304_AT, 189457_AT, 189430_AT, 173698_S_AT, 175803_AT, 189512_AT, 189283_S_AT, 189394_AT, 185525_AT, 189019_AT, 193464_S_AT, 189163_AT, 189485_AT, 189519_AT	8.88119	3.71675e-15	5.61229e-13	5.20345e-13
Glycoprotein	24	193466_S_AT, 173895_AT, 189953_AT, 189605_AT, 182836_AT, 184864_AT, 191793_AT, 180366_S_AT, 177838_AT, 186062_AT, 191676_AT, 187653_AT, 193924_AT, 190628_AT, 175803_AT, 183138_AT, 173287_S_AT, 193464_S_AT, 173676_S_AT, 186131_AT, 187493_AT, 173905_S_AT, 172673_X_AT, 177065_AT	3.00974	5.6441e-06	0.000142043	0.000131696
Carboxylic acid metabolic process	18	190886_AT, 172046_X_AT, 192357_AT, 190651_AT, 193891_AT, 189597_S_AT, 189268_S_AT, 188978_S_AT, 189971_AT, 174581_S_AT, 190849_AT, 181817_S_AT, 190895_AT, 190879_AT, 187997_S_AT, 173905_S_AT, 193604_AT, 192972_AT	2.59598	0.000555821	0.0343402	0.0335755
Cytochrome P450	16	189256_AT, 189366_AT, 189413_AT, 189309_AT, 189304_AT, 189457_AT, 189350_AT, 189430_AT, 173698_S_AT, 189512_AT, 189283_S_AT, 189394_AT, 185525_AT, 189163_AT, 189485_AT, 189519_AT	12.1903	2.50058e-12	1.05274e-09	1.01524e-09
Monooxygenase	15	189256_AT, 189366_AT, 189413_AT, 189309_AT, 189304_AT, 189457_AT, 189430_AT, 173698_S_AT, 189512_AT, 189283_S_AT, 189394_AT, 185525_AT, 189163_AT, 189485_AT, 189519_AT	10.9224	8.6301e-11	2.95292e-09	2.73781e-09
Lectin	14	173153_S_AT, 182881_AT, 180562_AT, 190344_AT, 175710_S_AT, 173144_AT, 181565_AT, 189915_S_AT, 175235_AT, 191626_S_AT, 180592_S_AT, 172184_X_AT, 182545_AT, 187047_AT	3.33826	0.000318957	0.00481625	0.0044654
Thioredoxin-like fold	13	191871_S_AT, 180269_AT, 190329_AT, 187073_AT, 191065_S_AT, 192948_AT, 187085_S_AT, 183138_AT, 191611_AT, 191875_AT, 191541_AT, 192820_AT, 187084_AT, 192956_AT	4.7047	2.09079e-05	0.00125746	0.00121266
Defense response to Gram-negative bacterium	9	180204_AT, 185210_S_AT, 182989_AT, 193924_AT, 178843_AT, 193458_S_AT, 179695_AT, 183028_S_AT, 182970_AT	5.56138	0.000201229	0.0112286	0.0109871
Short-chain dehydrogenase/reductase, conserved site	8	190298_S_AT, 192469_AT, 188891_AT, 188882_AT, 189280_AT, 191373_S_AT, 189186_AT, 188921_AT	11.8777	3.9374e-06	0.000331529	0.000319717
Glutathione S-transferase, C-terminal-like	8	192948_AT, 187085_S_AT, 191871_S_AT, 191611_AT, 191875_AT, 191541_AT, 192820_AT, 192956_AT, 187084_AT	6.6176	0.000195109	0.0101159	0.00975548
UDP-glucuronosyl/UDP-glucosyltransferase	7	190886_AT, 190849_AT, 190895_AT, 190651_AT, 190879_AT, 173905_S_AT, 193604_AT	5.40437	0.00182321	0.0403986	0.0389592
CUB-like domain	6	180204_AT, 180909_AT, 178843_AT, 175126_S_AT, 179695_AT, 182970_AT	6.94848	0.00163036	0.0403986	0.0389592
Dioxygenase	5	185162_AT, 172046_X_AT, 175803_AT, 193464_S_AT, 193929_S_AT	15.3907	0.000272836	0.00457758	0.00424412
E3 ubiquitin ligase, SCF complex, Skp subunit	5	176618_AT, 188252_AT, 172772_X_AT, 172782_X_AT, 172781_X_AT	16.0844	0.000216255	0.0101159	0.00975548
Response to cadmium ion	5	191871_S_AT, 193924_AT, 191611_AT, 188487_S_AT, 191541_AT	13.2323	0.000464727	0.0313027	0.0306056
CHK kinase-like	5	179360_S_AT, 183263_S_AT, 178316_AT, 180945_S_AT, 178563_AT	10.723	0.00109834	0.0330286	0.0318518
Annexin	3	189583_AT, 174386_AT, 173222_S_AT	50.7893	0.00127022	0.0147541	0.0136793
LK34, LK35, & LK38 Common Upregulated
Term	Count	Genes	Fold Enrichment	p-value	Benjamini	FDR
Oxidation-reduction process	16	185162_AT, 192469_AT, 172046_X_AT, 192357_AT, 189768_AT, 190427_S_AT, 189413_AT, 189597_S_AT, 174581_S_AT, 188891_AT, 187085_S_AT, 173698_S_AT, 175803_AT, 193464_S_AT, 187997_S_AT, 187084_AT, 192972_AT	3.67405	2.24829e-05	0.00352982	0.00348486
Defense response	15	184191_AT, 175710_S_AT, 180150_AT, 179695_AT, 183028_S_AT, 178820_AT, 178297_AT, 180909_AT, 179389_S_AT, 179786_AT, 178843_AT, 180592_S_AT, 187997_S_AT, 182970_AT, 172673_X_AT	3.81019	2.97273e-05	0.00991404	0.00986945
Oxidoreductase	12	174581_S_AT, 185162_AT, 192469_AT, 172046_X_AT, 173698_S_AT, 175803_AT, 192357_AT, 193464_S_AT, 187997_S_AT, 190427_S_AT, 189413_AT, 192972_AT	5.88177	6.20516e-06	0.000620516	0.00057708
Glycoprotein	11	186062_AT, 193466_S_AT, 175803_AT, 190628_AT, 189953_AT, 173287_S_AT, 193464_S_AT, 173676_S_AT, 186131_AT, 172673_X_AT, 177065_AT	3.05525	0.00319478	0.0399347	0.0371393
Iron	8	185162_AT, 172046_X_AT, 173698_S_AT, 175803_AT, 193464_S_AT, 190427_S_AT, 189413_AT, 173475_S_AT	6.55673	0.000219611	0.00732036	0.00680794
Lectin	8	173153_S_AT, 182881_AT, 190344_AT, 175710_S_AT, 191626_S_AT, 180592_S_AT, 182545_AT, 187047_AT	4.22493	0.00286683	0.0399347	0.0371393
Lipid biosynthesis	5	192469_AT, 187734_S_AT, 192357_AT, 173118_S_AT, 187997_S_AT	12.0956	0.00076005	0.015201	0.0141369
Dioxygenase	4	185162_AT, 172046_X_AT, 175803_AT, 193464_S_AT	27.27	0.000398043	0.00995109	0.00925451
E3 ubiquitin ligase, SCF complex, Skp subunit	4	188252_AT, 172772_X_AT, 172782_X_AT, 172781_X_AT	31.2319	0.000256636	0.0285031	0.0282317
LK56 Upregulated
Term	Count	Genes	Fold Enrichment	p-value	Benjamini	FDR
Oxidation-reduction process	29	193127_S_AT, 187495_S_AT, 189280_AT, 190427_S_AT, 189597_S_AT, 190009_AT, 189304_AT, 191082_AT, 187085_S_AT, 192605_AT, 189297_AT, 189163_AT, 189519_AT, 188921_AT, 189169_S_AT, 189429_AT, 193849_AT, 188882_AT, 189176_AT, 191373_S_AT, 175885_AT, 189732_AT, 192327_AT, 189457_AT, 190298_S_AT, 188891_AT, 173698_S_AT, 189512_AT, 189283_S_AT	5.47411	1.68895e-13	2.5672e-11	2.5672e-11
Metal-binding	23	190323_S_AT, 181308_S_AT, 191884_S_AT, 189176_AT, 190427_S_AT, 184636_AT, 184150_AT, 190842_AT, 173475_S_AT, 189304_AT, 193526_S_AT, 189457_AT, 173698_S_AT, 189512_AT, 189283_S_AT, 189019_AT, 189964_AT, 189297_AT, 189163_AT, 173676_S_AT, 189519_AT, 176051_S_AT, 192157_AT	2.46533	0.00013698	0.00224648	0.0021369
Metabolic process	23	190886_AT, 187495_S_AT, 190323_S_AT, 189525_S_AT, 191306_S_AT, 186070_AT, 188156_AT, 189597_S_AT, 192948_AT, 187013_AT, 187608_S_AT, 188201_AT, 190359_AT, 191337_AT, 190879_AT, 190852_AT, 184714_S_AT, 191066_S_AT, 177086_AT, 192820_AT, 189299_AT, 192956_AT, 193604_AT	2.13197	0.000825958	0.0418486	0.0418486
Defense response	21	180562_AT, 185210_S_AT, 191871_S_AT, 179214_AT, 177487_AT, 178262_AT, 179695_AT, 186143_AT, 192948_AT, 178017_S_AT, 194067_AT, 182003_AT, 191082_AT, 180909_AT, 183263_S_AT, 179786_AT, 179858_AT, 190852_AT, 192820_AT, 189299_AT, 192956_AT	4.59339	1.7928e-08	2.60405e-06	2.58164e-06
Oxidoreductase	16	193849_AT, 187495_S_AT, 189176_AT, 190427_S_AT, 189304_AT, 192327_AT, 189457_AT, 191082_AT, 173698_S_AT, 192605_AT, 189512_AT, 189283_S_AT, 189297_AT, 189163_AT, 189519_AT, 189169_S_AT	7.01138	9.03984e-09	3.70633e-07	3.52554e-07
Iron	12	189457_AT, 173698_S_AT, 189512_AT, 189283_S_AT, 189019_AT, 189176_AT, 189297_AT, 190427_S_AT, 189163_AT, 189519_AT, 173475_S_AT, 189304_AT	8.79296	1.21893e-07	2.4988e-06	2.37691e-06
Monooxygenase	11	189457_AT, 192327_AT, 173698_S_AT, 189512_AT, 189283_S_AT, 189176_AT, 189297_AT, 189163_AT, 189519_AT, 189169_S_AT, 189304_AT	15.8604	1.75787e-09	1.44146e-07	1.37114e-07
Glucose/ribitol dehydrogenase	11	193345_S_AT, 190298_S_AT, 188891_AT, 188882_AT, 192605_AT, 189280_AT, 190377_S_AT, 188945_AT, 191373_S_AT, 175885_AT, 188921_AT	14.9658	2.70067e-09	4.94223e-07	4.75318e-07
Glutathione S-transferase, C-terminal-like	9	192948_AT, 187085_S_AT, 191871_S_AT, 191875_AT, 191337_AT, 191541_AT, 190852_AT, 192820_AT, 192956_AT	13.994	2.2679e-07	9.28347e-06	8.92837e-06
Cytochrome P450	9	189457_AT, 173698_S_AT, 189512_AT, 189283_S_AT, 189176_AT, 189297_AT, 189163_AT, 189519_AT, 189304_AT	12.8892	4.32719e-07	1.13125e-05	1.08798e-05
Short-chain dehydrogenase/reductase, conserved site	8	190298_S_AT, 188891_AT, 188882_AT, 192605_AT, 189280_AT, 191373_S_AT, 175885_AT, 188921_AT	22.3266	5.38869e-08	3.33682e-06	3.20918e-06
CHK kinase-like	5	179360_S_AT, 183263_S_AT, 178316_AT, 180945_S_AT, 178563_AT	20.1559	9.8515e-05	0.00197065	0.00189527
CUB-like domain	5	180909_AT, 177700_AT, 177487_AT, 179695_AT, 186143_AT	10.8842	0.00109949	0.0154775	0.0148854
Carbohydrate transmembrane transport	4	189686_AT, 185210_S_AT, 181529_AT, 192059_AT	29.6852	0.000284273	0.0330325	0.0327483
Downregulated Genes
LK34 Downregulated
Term	Count	Genes	Fold Enrichment	p-value	Benjamini	FDR
Major sperm protein	25	172734_X_AT, 172906_X_AT, 172834_X_AT, 172887_X_AT, 172934_X_AT, 172896_X_AT, 172900_X_AT, 172853_X_AT, 172885_X_AT, 172327_X_AT, 172904_X_AT, 172907_X_AT, 172743_X_AT, 172687_X_AT, 172938_X_AT, 172854_X_AT, 172815_X_AT, 172704_X_AT, 172333_X_AT, 172630_X_AT, 172724_X_AT, 172882_X_AT, 172113_X_AT, 172725_X_AT, 172852_X_AT, 172889_X_AT	26.0378	1.76695e-27	2.73415e-25	2.6923e-25
Lipid storage	22	172333_X_AT, 173757_S_AT, 172906_X_AT, 172834_X_AT, 172896_X_AT, 172900_X_AT, 172853_X_AT, 189720_S_AT, 172798_X_AT, 172724_X_AT, 172327_X_AT, 192782_AT, 172907_X_AT, 172725_X_AT, 190307_S_AT, 180256_AT, 189318_AT, 172938_X_AT, 172854_X_AT, 171867_X_AT, 172852_X_AT, 172889_X_AT, 188106_AT	3.47664	8.27592e-07	0.00011007	0.000109242
Cytoskeleton	18	172906_X_AT, 172834_X_AT, 172887_X_AT, 172934_X_AT, 172896_X_AT, 172900_X_AT, 172853_X_AT, 172885_X_AT, 172724_X_AT, 172904_X_AT, 172907_X_AT, 172882_X_AT, 172113_X_AT, 172725_X_AT, 172938_X_AT, 172854_X_AT, 172815_X_AT, 172852_X_AT, 172889_X_AT	11.1634	5.04913e-13	1.39693e-11	1.26228e-11
Nucleosome core	7	172702_X_AT, 190307_S_AT, 172891_X_AT, 172835_X_AT, 172899_X_AT, 172871_X_AT, 192280_S_AT	12.4373	2.04646e-05	0.000339713	0.00030697
LK35 Downregulated
Term	Count	Genes	Fold Enrichment	p-value	Benjamini	FDR
Major sperm protein	24	172734_X_AT, 172834_X_AT, 172887_X_AT, 172934_X_AT, 172900_X_AT, 172896_X_AT, 172853_X_AT, 172885_X_AT, 172327_X_AT, 172904_X_AT, 172907_X_AT, 172743_X_AT, 172687_X_AT, 172938_X_AT, 172854_X_AT, 172815_X_AT, 172704_X_AT, 172333_X_AT, 172630_X_AT, 172724_X_AT, 172882_X_AT, 172113_X_AT, 172725_X_AT, 172852_X_AT, 172889_X_AT	20.497	8.69221e-24	1.65165e-21	1.65165e-21
Llipid storage	20	172333_X_AT, 172834_X_AT, 172900_X_AT, 172896_X_AT, 172853_X_AT, 172798_X_AT, 172724_X_AT, 172327_X_AT, 192782_AT, 173756_AT, 174812_AT, 172907_X_AT, 172725_X_AT, 190307_S_AT, 180256_AT, 172938_X_AT, 172854_X_AT, 171867_X_AT, 172852_X_AT, 172889_X_AT, 188106_AT	2.6298	0.000174398	0.0149982	0.0149982
Cytoskeleton	17	172834_X_AT, 172887_X_AT, 172934_X_AT, 172900_X_AT, 172896_X_AT, 172853_X_AT, 172885_X_AT, 172724_X_AT, 172904_X_AT, 172907_X_AT, 172882_X_AT, 172113_X_AT, 172725_X_AT, 172938_X_AT, 172854_X_AT, 172815_X_AT, 172852_X_AT, 172889_X_AT	8.50084	1.71487e-10	4.85881e-09	4.40151e-09
Nucleosome core	9	172702_X_AT, 172874_X_AT, 190307_S_AT, 172891_X_AT, 172835_X_AT, 172899_X_AT, 172871_X_AT, 172851_X_AT, 192280_S_AT, 172685_X_AT	12.8932	4.60562e-07	9.78695e-06	8.86582e-06
Ubl conjugation	6	172702_X_AT, 172874_X_AT, 172891_X_AT, 172835_X_AT, 172851_X_AT, 192280_S_AT, 172685_X_AT	9.93848	0.000336051	0.00357055	0.00323449
Purine-containing compound salvage	4	187261_S_AT, 189114_AT, 189941_AT, 189003_S_AT	44.1772	7.43016e-05	0.00744874	0.00729085
LK38 Downregulated
Term	Count	Genes	Fold Enrichment	p-value	Benjamini	FDR
Major sperm protein	33	172629_X_AT, 172734_X_AT, 172906_X_AT, 172834_X_AT, 172887_X_AT, 172934_X_AT, 172893_X_AT, 172896_X_AT, 172900_X_AT, 172853_X_AT, 172903_X_AT, 172885_X_AT, 172327_X_AT, 172904_X_AT, 172907_X_AT, 172743_X_AT, 172687_X_AT, 172938_X_AT, 172854_X_AT, 172815_X_AT, 172770_X_AT, 172704_X_AT, 172857_X_AT, 172333_X_AT, 172927_X_AT, 172630_X_AT, 172905_X_AT, 172724_X_AT, 172922_X_AT, 172771_X_AT, 172882_X_…	37.4115	1.92352e-42	2.67472e-40	2.61976e-40
Cytoskeleton	26	172629_X_AT, 172906_X_AT, 172834_X_AT, 172887_X_AT, 172934_X_AT, 172893_X_AT, 172896_X_AT, 172900_X_AT, 172853_X_AT, 172903_X_AT, 172885_X_AT, 172904_X_AT, 172907_X_AT, 172938_X_AT, 172854_X_AT, 172815_X_AT, 172770_X_AT, 172857_X_AT, 172927_X_AT, 172905_X_AT, 172724_X_AT, 172922_X_AT, 172771_X_AT, 172882_X_AT, 172113_X_AT, 172925_X_AT, 172725_X_AT, 172714_X_AT, 172852_X_AT, 172889_X_AT, 172928_X_…	17.3654	1.07981e-23	1.94366e-22	1.61972e-22
Macromolecule localization	23	172906_X_AT, 172834_X_AT, 172893_X_AT, 172896_X_AT, 172900_X_AT, 172853_X_AT, 172798_X_AT, 188470_S_AT, 172327_X_AT, 190598_AT, 172907_X_AT, 180256_AT, 172938_X_AT, 172854_X_AT, 172333_X_AT, 173757_S_AT, 172905_X_AT, 172724_X_AT, 173756_AT, 172725_X_AT, 190307_S_AT, 172714_X_AT, 171867_X_AT, 172852_X_AT, 172889_X_AT, 188106_AT	2.18683	0.000470001	0.0298161	0.0290783
Lipid storage	21	172333_X_AT, 173757_S_AT, 172906_X_AT, 172834_X_AT, 172893_X_AT, 172905_X_AT, 172896_X_AT, 172900_X_AT, 172853_X_AT, 172798_X_AT, 172724_X_AT, 172327_X_AT, 173756_AT, 172907_X_AT, 172725_X_AT, 190307_S_AT, 180256_AT, 172714_X_AT, 172938_X_AT, 172854_X_AT, 171867_X_AT, 172852_X_AT, 172889_X_AT, 188106_AT	3.76801	3.97049e-07	4.16901e-05	3.97049e-05
Nucleosome core	7	172702_X_AT, 190307_S_AT, 172891_X_AT, 172835_X_AT, 172899_X_AT, 172871_X_AT, 192280_S_AT	13.3941	1.33949e-05	0.000144665	0.000120554
Protein of unknown function DUF780, Caenorhabditis species	4	172527_X_AT, 172546_X_AT, 172245_X_AT, 172381_X_AT, 172486_X_AT, 172569_X_AT	51.2425	5.20063e-05	0.00253097	0.00247897
LK34, LK35, & LK38 Common Downregulated
Term	Count	Genes	Fold Enrichment	p-value	Benjamini	FDR
Major sperm protein	32	172629_X_AT, 172734_X_AT, 172906_X_AT, 172834_X_AT, 172887_X_AT, 172934_X_AT, 172893_X_AT, 172896_X_AT, 172900_X_AT, 172853_X_AT, 172903_X_AT, 172885_X_AT, 172327_X_AT, 172904_X_AT, 172907_X_AT, 172743_X_AT, 172687_X_AT, 172938_X_AT, 172854_X_AT, 172815_X_AT, 172770_X_AT, 172704_X_AT, 172857_X_AT, 172333_X_AT, 172927_X_AT, 172630_X_AT, 172905_X_AT, 172724_X_AT, 172922_X_AT, 172771_X_AT, 172882_X_…	44.0796	1.06776e-43	1.18451e-41	1.18451e-41
Cytoskeleton	25	172629_X_AT, 172906_X_AT, 172834_X_AT, 172887_X_AT, 172934_X_AT, 172893_X_AT, 172896_X_AT, 172900_X_AT, 172853_X_AT, 172903_X_AT, 172885_X_AT, 172904_X_AT, 172907_X_AT, 172938_X_AT, 172854_X_AT, 172815_X_AT, 172770_X_AT, 172857_X_AT, 172927_X_AT, 172905_X_AT, 172724_X_AT, 172922_X_AT, 172771_X_AT, 172882_X_AT, 172925_X_AT, 172725_X_AT, 172714_X_AT, 172852_X_AT, 172889_X_AT, 172928_X_AT	20.5839	1.17438e-24	2.03559e-23	1.76157e-23
Lipid storage	21	172333_X_AT, 172906_X_AT, 172834_X_AT, 172893_X_AT, 172905_X_AT, 172896_X_AT, 172900_X_AT, 172853_X_AT, 172798_X_AT, 172724_X_AT, 172327_X_AT, 173756_AT, 172907_X_AT, 172725_X_AT, 190307_S_AT, 180256_AT, 172714_X_AT, 172938_X_AT, 172854_X_AT, 171867_X_AT, 172852_X_AT, 172889_X_AT, 188106_AT	4.69778	7.18738e-09	6.25302e-07	6.10927e-07
Nucleosome core	7	172702_X_AT, 190307_S_AT, 172891_X_AT, 172835_X_AT, 172899_X_AT, 172871_X_AT, 192280_S_AT	16.5116	3.9814e-06	4.14066e-05	3.58326e-05
Positive regulation of smooth muscle contraction	3	172906_X_AT, 172934_X_AT, 172893_X_AT, 172854_X_AT	56.8632	0.00113968	0.0395091	0.0381794
LK56 Downregulated
N/A
