## Supplementary material for "Novel Immune Modulators Enhance *Caenorhabditis elegans* Resistance to Multiple Pathogens": Table S6

### Sheet: Sheet1
Supplemental data for Figure 8
Figure Panel	Condition	TD50, h	p-value* to DMSO
A-E	DMSO	58.9	N/A
A	LK32	58.6	0.0393
B	LK34	58.7	0.0114
C	LK35	57.5	0.822
D	LK38	59.5	3.48e-05
E	LK56	60.5	0.00339
A-E	RPW-24	63.7	0.000764
* p-value was calculated using a log-rank test on the basis of the overall survival curve
p<0.05 are bold
p>0.05 are in red
Supplemental data for Figure 9
Figure Panel	Condition	TD50, h	p-value* to DMSO
A-B	vector/DMSO	56.8	N/A
A-B	vector/LK32	59.1	0.000626
A	pmk-1/DMSO	42.6	N/A
A	pmk-1/LK32	45.6	0.0059
B	atf-7/DMSO	36.4	N/A
B	atf-7/LK32	46.2	5.57e-07
C	vector/DMSO	51.3719	N/A
C	vector/LK38	65.1867	2e-13
C	pmk-1/DMSO	34.5726	N/A
C	pmk-1/LK38	35.5812	0.55
D	vector/DMSO	44.6163	N/A
D	vector/LK38	53.5082	0.000236
D	atf-7/DMSO	34.9238	N/A
D	atf-7/LK38	36.8299	0.166
E	vector/DMSO	51.3719	N/A
E	vector/LK56	59.8596	2.1e-11
E	pmk-1/DMSO	34.5726	N/A
E	pmk-1/LK56	38.0179	0.001
F	vector/DMSO	44.6163	N/A
F	vector/LK56	56.0688	2.13e-07
F	atf-7/DMSO	34.5726	N/A
F	atf-7/LK56	38.5296	0.00413
* p-value was calculated using a log-rank test on the basis of the overall survival curve
p<0.05 are bold
p>0.05 are in red
Supplemental data for S5 Figure
Figure Panel	Condition	TD50, h	p-value* to DMSO
A	N2/DMSO	58.9	N/A
A	N2/LK38	59.5	3.5e-05
A	nsy-1(ag3)/DMSO	27.3	N/A
A	nsy-1(ag3)/LK38	26.5	0.35
A	sek-1(km4)/DMSO	29.3	N/A
A	sek-1(km4)/LK38	27.6	0.17
* p-value was calculated using a log-rank test on the basis of the overall survival curve
p<0.05 are bold
p>0.05 are in red
